# tRNA modification profiling reveals epitranscriptome regulatory networks in *Pseudomonas aeruginosa*

**DOI:** 10.1101/2024.07.01.601603

**Authors:** Jingjing Sun, Junzhou Wu, Yifeng Yuan, Leon Fan, Wei Lin Patrina Chua, Yan Han Sharon Ling, Seetharamsing Balamkundu, Dwijapriya, Hazel Chay Suen Suen, Valérie de Crécy-Lagard, Agnieszka Dziergowska, Peter C. Dedon

**Affiliations:** Department of Biological Engineering, Massachusetts Institute of Technology, Cambridge, MA 02139 USA; Antimicrobial Resistance Interdisciplinary Research Group, Singapore-MIT Alliance for Research and Technology, 138602 Singapore; Department of Microbiology and Cell Science, University of Florida, Gainesville, FL 32611 USA; School of Biological Sciences, Nanyang Technological University, Singapore; Department of Food, Chemical & Biotechnology, Singapore of Institute of Technology, 138683 Singapore; Genetic Institute, University of Florida, Gainesville, FL 32611 USA; Institute of Organic Chemistry, Lodz University of Technology, 90-924 Poland

## Abstract

Transfer RNA (tRNA) modifications have emerged as critical posttranscriptional regulators of gene expression affecting diverse biological and disease processes. While there is extensive knowledge about the enzymes installing the dozens of post-transcriptional tRNA modifications – the tRNA epitranscriptome – very little is known about how metabolic, signaling, and other networks integrate to regulate tRNA modification levels. Here we took a comprehensive first step at understanding epitranscriptome regulatory networks by developing a high-throughput tRNA isolation and mass spectrometry-based modification profiling platform and applying it to a *Pseudomonas aeruginosa* transposon insertion mutant library comprising 5,746 strains. Analysis of >200,000 tRNA modification data points validated the annotations of predicted tRNA modification genes, uncovered novel tRNA-modifying enzymes, and revealed tRNA modification regulatory networks in *P. aeruginosa*. Platform adaptation for RNA-seq library preparation would complement epitranscriptome studies, while application to human cell and mouse tissue demonstrates its utility for biomarker and drug discovery and development.
