## Supplementary Table 1 for "tRNA modification profiling reveals epitranscriptome regulatory networks in *Pseudomonas aeruginosa*"

### Sheet: Sheet1
Table S1. Configuration of Tecan EVO150 parameters used for magnetic beads-based tRNA isolation from crude lysates. *The tips for wash buffer aliquot are re-cycled, so the dispense “move tips to left” function is not used to avoid potential contamination. #Tips for supernatant removal are also used for beads wash after tip wash, so the “move tips to left” function is not used in “Tip wash” step t…
	Aspirate parameters			Dispense parameters			Repeat
Liquid transfer steps	Height (mm)	Speed (µL/s)	System trailing airgap (µL)	Height (mm)	Speed (µL/s)	Move tips to left (Y/N)
Cell lysate transfer	0.1	8	2	-0.5	15	Y	-
Cell lysate and Binding buffer-1 mix	-0.5	50	-	-1.5	20	Y	5
Wash buffer aliquot*	-0.5	45	-	-1	110	N	10
1st supernatant transfer	0	8	2	-0.5	15	Y	-
1st residue removal	0.1	8	3	1.5	15	Y	2
Tip wash#	-0.5	50	-	-1.5	200	N	-
Beads wash	-0.5	45	-	-1	110	Y	2
Wash buffer residue removal&	0.6	8	2	-0.5	15	Y	2
2nd supernatant transfer	-1.5	50	-	-1.5	20	Y	-
RNA elution	0.1	8	2	-0.2	40	Y	-
Supernatant discard	0.1	8	2	-1.5	20	Y	3
