## Supplementary Table 2 for "tRNA modification profiling reveals epitranscriptome regulatory networks in *Pseudomonas aeruginosa*"

### Sheet: Sheet1
Ribonuceosides Abrreviation	Precursor Ion	Product Ion	RT (min)	Collision Energy (eV)
15N-dA	257	141	3.7	10
ac4C	286	154	4.9	4
acp3U	346	214	1.1	10
Am	282	136	4.7	12
Cm	258	112	2	8
cmnm5s2U	348	141	1.9	16
cmnm5U	332	200	0.8	8
cmo5U	319	187	2.66	4
ct6A#	395.1	162	5	18
D	247	115	0.7	5
Gm	298	152	4.6	8
gluQ#	539.2	407	uncertain	22
ho5U	261	129	1	1
I	269	137	3.2	8
i6A	336	204	6	12
io6A	352.1	220	5.5	12
k2C#	372.1	240.1	uncertain	5
m1A	282	150	1	16
m1G	298	166	4.6	8
m22G	312	180	5.2	14
m2A	282	150	5.1	16
m2G	298	166	4.8	8
m3C	258	126	1.1	8
m3U	259	127	4.3	4
m4C	258	126	0.94	8
m4Cm#	272.1	126.1	uncertain	10
m5C	258	126	1.3	2
m5U	259	127	3.5	1
m62A	296	164	5.4	20
m6A	282	150	5.1	16
m6Am	296.1	150	5.4	12
m6t6A#	427	295	5.6	8
m7G	298	166	1.7	6
m8A#	282	150	uncertain	16
mcmo5U	333	201	5.2	4
mnm5s2U	304	172	1.3	8
mnm5U	288.1	156.1	1	8
mo5U	275	143	3.8	4
ms2i6A	382.2	250.1	6.4	20
ms2io6A#	398	266	6	16
nm5s2U	290	158	0.9	4
nm5U	274	152	0.75	8
oQ_quantifier#	426	163	4	26
oQ_qualifier#	426	295	4	8
preQ1	312	163	1.7	14
Q	410	163	4.1	22
s2C	260	128	1.4	8
s2U	261	129	3.7	0
s4U	261	129	4	0
se2U#	307	175	uncertain	13
t6A	413	281	5.4	8
Um	259	113	4.2	4
Y	245	191	0.7	20
