## Supplementary Table 3 for "tRNA modification profiling reveals epitranscriptome regulatory networks in *Pseudomonas aeruginosa*"

### Sheet: Sheet1
Table S3. Detect of limit (LOD) and Quantification of limit (LOQ) of modified ribonucleosides using the rapid UHPLC/MS method developed in this study. These modified ribonucleosides were detected in the presence of 1000-fold excess of canonical ribonucleosides (rA, rC, rU and rG) to account for the signal suppression effect during real sample analysis.
Modifications	Intercept	Std. Error (σ)	Slope (S)	R2	LOD (fmol)	LOQ (fmol)
f5C	87.54	193.2	2999	0.9996	0.19	0.64
hm5C	72.89	67.86	658.9	0.9994	0.31	1.03
I	131.7	190.5	9599	0.9992	0.06	0.2
m5C	64.33	137.5	916.4	0.9978	0.45	1.5
m6A	217	76.39	2165	0.9974	0.11	0.35
m6Am	-28.93	83.92	3564	0.9989	0.07	0.24
mcm5s2U	-816.8	331.5	478.4	0.9995	2.08	6.93
