## Supplementary Table 4 for "tRNA modification profiling reveals epitranscriptome regulatory networks in *Pseudomonas aeruginosa*"

### Sheet: Sheet2
Total tRNA modifications	P. aeruginosa PA14 wild-type			E. coli wi;d-type
	This study	Svenja et al. 2019	Jaroensuk et al. 2016	Manasses et al., 2022
acp3U	✔️	Not included	Not included	✔️
ac4C	✔️	✗	Not included	✔️
Am	✔️	✔️	✔️	✔️
Cm	✔️	✔️	✔️	✔️
cmnm5s2U*	✗	Not included	✔️	✔️
cmnm5U	✗	✔️	✔️	✔️
cmo5U	✔️	Not included	✔️	✔️
ct6A#	✔️	Not included	Not included	✔️
D	✔️	✔️	Not included	✔️
Gm	✔️	✔️	✔️	✔️
gluQ	✗	Not included	Not included	✔️
ho5U	✔️	Not included	Not included	✗
I	✔️	✔️	✔️	✔️
i6A	✔️	✔️	✔️	✔️
io6A	✔️	✔️	Not included	✔️
k2C#	✗	Not included	Not included	✔️
m1A	✔️	✗	✔️	✔️
m1G	✔️	✔️	✔️	✔️
m2G	✔️	Not included	Not included	✔️
m22G	✔️	Not included	✔️	✔️
m2A	✔️	✔️	✔️	✔️
m3C	✗	Not included	✔️	✗
m3U	✔️	Not included	Not included	✔️
m4C	✔️	✗	Not included	✗
m4Cm#	✗	Not included	Not included	✔️
m5C	✔️	✗	✔️	✔️
m2G	✔️	✔️	Not included	✔️
m5U	✔️	✔️	✔️	✔️
m62A	✔️	Not included	✔️	✔️
m6A	✔️	✔️	✔️	✔️
m6Am	✗	Not included	Not included	✔️
m6t6A#	✔️	Not included	Not included	✔️
m7G	✔️	✔️	✔️	✔️
m8A#	✗	✗	✔️	✗
mcmo5U	✔️	Not included	Not included	✔️
mnm5s2U	✔️	✔️	Not included	✔️
mnm5U	✗	✔️	✔️	✔️
mo5U*	✗	✗	✔️	✗
ms2i6A	✔️	✗	Not included	✔️
ms2io6A#	✔️	Not included	Not included	✔️
nm5s2U*	✗	✗	Not included	✗
nm5U	✗	✗	Not included	✗
oQ*#	✗	Not included	Not included	✔️
preQ1*	✗	Not included	Not included	✗
Q	✔️	Not included	Not included	✔️
s2C	✔️	✔️	Not included	✔️
s2U*	✗	✗	✔️	✗
s4U	✔️	✔️	✔️	✔️
se2U	✗	Not included	Not included	✔️
t6A	✔️	✔️	✔️	✔️
Um	✔️	✔️	✔️	✔️
Ψ	✔️	✔️	✔️	✔️
