## Supplementary Table 6 for "tRNA modification profiling reveals epitranscriptome regulatory networks in *Pseudomonas aeruginosa*"

### Sheet: Sheet1
Supplementary Table 6. Verification of known RNA modifying enzymes in the PA14 transposon insertion library.
PA14 NR Set Plate	PA14 NR Set Well	Gene ID	Gene name	Modification (position on tRNA) (ciatation of Modomics database)	Number in library	Comments
PAMr_nr_mas_01_3	C1	PA14_17650	yifP	acp3U (47)	1	Annoted as yifP in this study
PAMr_nr_mas_15_3	F3	PA14_14690	trmJ	Am, Cm, Um (32)	3
PAMr_nr_mas_14_3	D10	PA14_14690	trmJ	Am, Cm, Um (32)	3	The sequencing result indicates that trmJ is not efficiently knocked out (transposon insertion in PA14_62540)
PAMr_nr_mas_10_4	C10	PA14_14690	trmJ	Am, Cm, Um (32)	3	The sequencing result indicates that trmJ is not efficiently knocked out (transposon insertion in intergenic region between PA14_14680 and PA14_14690)
PAMr_nr_mas_10_3	C4	PA14_67710	trmL	Cm, Um (34)	1
PAMr_nr_mas_01_2	B3	PA14_54270	cmoB	cmo5U (34)	1
PAMr_nr_mas_04_4	C6	PA14_49350	tcdA	ct6A (37)	1
PAMr_nr_mas_03_2	E1	PA14_23640	dusC	D (16)	1
PAMr_nr_mas_07_2	B6	PA14_64180	dusB	D (17)	2
PAMr_nr_mas_15_1	E7	PA14_64180	dusB	D (17)	2
PAMr_nr_mas_02_2	H9	PA14_27980	dusA	D (20/20a)	1
PAMr_nr_mas_10_3	B6	PA14_62510	gluQRS	gluQ (34)	2	gluQ is under detection limit in PA14 wild type strain in this study
PAMr_nr_mas_12_1	H5	PA14_62510	gluQRS	gluQ (34)	2	gluQ is under detection limit in PA14 wild type strain in this study
PAMr_nr_mas_04_1	D11	PA14_71820	yegQ	ho5U	2
PAMr_nr_mas_06_2	B2	PA14_71820	yegQ	ho5U	2
PAMr_nr_mas_13_1	G3	PA14_32340	tadA	I (34)	1
PAMr_nr_mas_05_2	B5	PA14_65320	miaA	i6A (37)	2
PAMr_nr_mas_12_1	E4	PA14_65320	miaA	i6A (37)	2
PAMr_nr_mas_10_4	G5	PA14_15990	trmD	m1G (37)	1	The sequencing result indicates that trmD is not efficiently knocked out (transposon insertion in intergenic region between PA14_15980 and PA14_15990)
PAMr_nr_mas_03_1	C7	PA14_14830	trmG/rlmN-1	m2A (37)	1
ExMr_nr_mas_01_1	E12	PA14_40730	trmG/rlmN-2	m2A (37)	1
PAMr_nr_mas_01_4	D5	PA14_62450	trmA	m5U (54)	1
PAPho_nr_mas_01_1	B1	PA14_20260	trmO	m6t6A (37)	1
PAMr_nr_mas_14_2	D7	PA14_05000	trmB	m7G (46)	1
PAMr_nr_mas_13_4	A7	PA14_63310	cmoM	mcmo5U (34)	1	The sequencing result indicates that comM is not efficiently knocked out (transposon insertion in PA14_29570)
PAMr_nr_mas_04_4	H3	PA14_19400	mnmD/mnmC	mnm5s2U (34)	2
PAMr_nr_mas_15_3	G6	PA14_19400	mnmD/mnmC	mnm5s2U (34)	2
PAMr_nr_mas_06_2	G12	PA14_73370	mnmG	mnm5s2U (34)	3
PAMr_nr_mas_11_2	C8	PA14_73370	mnmG	mnm5s2U (34)	3
PAMr_nr_mas_14_3	B12	PA14_73370	mnmG	mnm5s2U (34)	3
PAMr_nr_mas_08_3	A3	PA14_73400	mnmE	mnm5s2U (34)	2
PAMr_nr_mas_14_3	B5	PA14_73400	mnmE	mnm5s2U (34)	2
PAMr_nr_mas_05_1	D5	PA14_12350	miaB	ms2i6A (37)	2
PAMr_nr_mas_14_2	A11	PA14_12350	miaB	ms2i6A (37)	2
PAMr_nr_mas_5_3	A9	PA14_41430	miaE	ms2io6A (37)	1
PAMr_nr_mas_14_2	B3	PA14_14590	queA	oQ (34)	1
PAMr_nr_mas_07_4	B3	PA14_14600	tgt	preQ1(34)	2
PAMr_nr_mas_06_2	C5	PA14_14600	tgt	preQ1(34)	2
PAMr_nr_mas_12_1	H10	PA14_65400	queG	Q (34)	1
PAMr_nr_mas_09_3	E10	PA14_48870	ttcA	s2C (32)	1	The sequencing result indicates that ttcA is not efficiently knocked out (transposon insertion in PA14_60150)
PAMr_nr_mas_10_4	H11	PA14_67580	thil	s4U (8)	2
PAMr_nr_mas_12_1	G6	PA14_67580	thil	s4U (8)	2
ExMr_nr_mas_01_1	A12	PA14_43270	mnmH	se2U (34)	2	se2U is under detection limit in PA14 wild type strain in this study
PAMr_nr_mas_04_3	B4	PA14_43270	mnmH	se2U (34)	2	se2U is under detection limit in PA14 wild type strain in this study
PAMr_nr_mas_01_3	A11	PA14_17440	truD	Y (13)	1
PAMr_nr_mas_07_3	D5	PA14_22000	rluA	Y (32)	1
PAMr_nr_mas_07_2	E3	PA14_23840	truA	Y (38-40)	3
PAMr_nr_mas_01_4	F10	PA14_23840	truA	Y (38-40)	3
PAMr_nr_mas_15_2	E9	PA14_23840	truA	Y (38-40)	3
PAMr_nr_mas_14_2	F7	PA14_62730	truB	Y (55)	1
Note: "PA14 NR Set Plate", "PA14 NR Set Well" and "Gene ID" are provided by library establisher. "Gene name" is from both library establisher and protein Blast annotation to E. coli (https://blast.ncbi.nlm.nih.gov/Blast.cgi) according to "Gene ID".
