## Supplementary Table 7 for "tRNA modification profiling reveals epitranscriptome regulatory networks in *Pseudomonas aeruginosa*"

### Sheet: Sheet1
Supplementary Table 7. List of mutants of the transposon insertion PA14 library included in the Fe-S cluster metabolism, denitrification and SAM-dependent methylation pathways mentioned in this paper.
		gene name	gene ID	modification	sequencing	2nd LCMS analysis	predicted modification_related_protein	identity%	p-value	bit_score	comments	reference	Plate	Well
Fe-S cluster metabolism	cysteine desulfurase	iscS	PA14_14730	oQ, Q, i6A, ms2i6A, s2C	confirmed	confirmed	IscS_Eco	75.743	0	642	PLP-dependent protein		Plate 8_2	F9
		iscS	PA14_14730	oQ, Q, i6A, ms2i6A, s2C	confirmed	confirmed	IscS_Eco	75.743	0	642	PLP-dependent protein		Plate 14_3	B2
		iscS	PA14_14730	None	end of gene	same as 1st round	IscS_Eco	75.743	0	642	PLP-dependent protein		Plate 10_4	E9
		iscS	PA14_37830	None	confirmed	same as 1st round	IscS_Eco	53.994	3.8e-126	367	PLP-dependent protein		Plate 3_2	H11
		csdA	PA14_16930	ct6A, t6A	confirmed		CsdA_Eco	43.719	9.72e-104	310	PLP-dependent protein, csdA homolog	https://doi.org/10.1038/nchembio.1137	Plate 2_2	A1
		csdA	PA14_16930	ct6A, t6A	confirmed		CsdA_Eco	43.719	9.72e-104	310	PLP-dependent protein, csdA homolog	https://doi.org/10.1038/nchembio.1137	Plate 7_3	C2
			PA14_25790	None			SufS_Eco	29.73	2e-35	121	PA14_25790 and PA14_53750 might be redundant genes		Plate 8_1	D2
			PA14_53750	None			SufS_Eco	28.571	5e-10	58.2	PA14_25790 and PA14_53750 might be redundant genes		Plate 13_4	F1
	PLP synthatase	pdxA	PA14_07740	mnm5s2U, s4U, s2C, i6A, ms2i6A, oQ, Q							PA14_07740 is pdxA, 85% identity similarity compared to E. coli		Plate 9_2	E11
		pdxA	PA14_07740	None							PA14_07740 is pdxA, 85% identity similarity compared to E. coli. Transposon inseted at the 5'-end of pdxA.		Plate 4_2	F1
		pdxA	PA14_36100	None							PA14_36100 is only 42% similarity		Plate 1_3	H5
		pdxB	PA14_46470	None							PdxB knockout doesn’t exert any change on Fe-S cluster enzyme catalyzing modifications	https://doi.org/10.1073/pnas.1915569116	Plate 5_3	H3
		pdxJ	PA14_54290	mnm5s2U, s4U, s2C, i6A, ms2i6A, oQ, Q							PLP synthetase		Plate 13_1	H5
		pdxY	PA14_72780	None							Pyridoxal kinase involved in the salvage pathway of pyridoxal 5'-phosphate (PLP). Catalyzes the phosphorylation of pyridoxal to PLP in vivo as PdxK, but shows very low activity compared to PdxK.	https://doi.org/10.1128/jb.180.7.1814-1821.1998; https://doi.org/10.1016/j.pep.2004.04.021	Plate 10_1	B5
		pdxY	PA14_72780	None							Pyridoxal kinase involved in the salvage pathway of pyridoxal 5'-phosphate (PLP). Catalyzes the phosphorylation of pyridoxal to PLP in vivo as PdxK, but shows very low activity compared to PdxK.	https://doi.org/10.1128/jb.180.7.1814-1821.1998; https://doi.org/10.1016/j.pep.2004.04.021	Plate 15_3	H6
	iron storage	bfrB	PA14_18670	oQ, Q, i6A, ms2i6A, s2C	confirmed		BfrB_Pseudomonas_aeruginosa	100	2.44e-113	315	Pseudomonas aeruginosa Bacterioferritin Is Assembled from FtnA and BfrB Subunits	https://doi.org/10.3390/biom12030366	Plate 4_2	E5
		bfrA	PA14_09160	None	confirmed		BfrA_Pseudomonas_aeruginosa	100	7.9e-114	316	BfrA seems to be a more preferred protein under low iron conditions, under high iron conditions, BfrB appears to play a more important role.	doi: 10.1371/journal.pone.0169545	Plate 8_2	B12
	iro transport	fecA	PA14_13430	None				62.95	0	1018	Fe(III) dicitrate transport protein FecA, PA14_13430 and PA14_21730 are 2 same strain members according to PA14 database	https://www.researchgate.net/figure/The-E-coli-CSS-Fe-citrate-transport-is-regulated-by-the-FecR-FecI-system-A-In-the_fig1_333732767	Plate 14_4	H12
		fecA	PA14_21730	None				45.23	0	586	Fe(III) dicitrate transport protein FecA, PA14_13430 and PA14_21730 are 2 same strain members according to PA14 database		Plate 14_4	G12
		fecA	PA14_21730	None				45.23	0	586	Fe(III) dicitrate transport protein FecA, PA14_13430 and PA14_21730 are 2 same strain members according to PA14 database		Plate 12_2	F6
		fecA	PA14_64710	None				27.93	2e-15	99.7	extracellular heme-binding protein, new annotation according to PA14 database, only 27.93% identity similarity to E.coli FecA		Plate 8_4	E7
		probable fecR	PA14_13450	None				34.42	2e-55	171	transmembrane sensor, PA14_13450, PA14_06170, PA14_32720 and PA14_39810 are 4 same strain members according to PA14 database		Plate 14_4	D2
		probable fecR	PA14_20000	None				41.46	3e-36	120	transmembrane sensor		Plate 14_1	D11
		probable fecR	PA14_33780	None				24.15	3e-12	52.4	transmembrane sensor		Plate 2_1	D4
		probable fecR	PA14_37980	None				28.12	7e-36	119	Fe2+-dicitrate sensor, membrane protein		Plate 2_2	B5
		probable fecR	PA14_37980	None				28.12	7e-36	119	Fe2+-dicitrate sensor, membrane protein		Plate 2_3	F11
		probable fecR	PA14_47390	None				28.93	3e-31	107	transmembrane sensor		Plate 7_2	D11
		probable fecR	PA14_47390	None				28.93	3e-31	107	transmembrane sensor		Plate 7_2	D11
		probable fecR	PA14_64690	None				36.88	1e-52	164	transmembrane sensor		Plate 8_2	A7
		hasR	PA14_20010	None							heme uptake outer membrane receptor HasR, new annotation according to PA14 database		Plate 13_3	A3
		hasR	PA14_20010	None							heme uptake outer membrane receptor HasR, new annotation according to PA14 database		Plate 15_2	D2
			PA14_26360	None							ABC transporter permease, PA14_26360 and PA14_62290 are 2 same strain members according to PA14 database		Plate 6_2	G5
		putative fecI	PA14_01840	None				26.76	2e-14	54.3	RNA polymerase ECF-subfamily sigma-70 factor, PA14_01840 and PA14_19990 are 2 same strain members according to PA14 database		Plate 2_3	F11
		putative fecI	PA14_06180	None				46.71	3e-50	147	RNA polymerase sigma factor		Plate 2_2	B5
		putative fecI	PA14_27690	None				27.83	2e-11	46.6	RNA polymerase sigma factor		Plate PAPho	A11
		putative fecI	PA14_28970	i6A, ms2i6A, s2C				41.89	5e-38	115	probable RNA polymerase sigma factor		Plate PAPho	C12
		putative fecI	PA14_37990	None				44.97	2e-43	129	RNA polymerase sigma factor		Plate 7_1	H8
		putative fecI	PA14_39800	None				49.33	4e-55	159	ECF subfamily RNA polymerase sigma-70 factor, PA14_06180, PA14_13460, PA14_32710 and PA14_39800 are 4 same strain members according to PA14 database		Plate ExMr_1	H6
		putative fecI	PA14_64700	None				42.95	1e-43	149	RNA polymerase sigma factor		Plate 1_3	E12
		pvdS	PA14_33260	None							extracytoplasmic-function sigma-70 factor	A positive regulatory gene, pvdS, for expression of pyoverdin biosynthetic genes in Pseudomonas aeruginosa PAO	Plate 10_3	E6
		probable fecD	PA14_55020	None				35.03	2e-31	108	ABC transporter permease, probably related to iron transport		Plate 7_4	H3
		hmuV	PA14_62280	None							hemin importer ATP-binding subunit, PA14_62280 and PA14_10180 are 2 same strain members according to PA14 database		Plate 8_4	E7
	electron transport	rnfA	PA14_18950	i6A, io6A, ms2i6A, ms2io6A			RsxA_Eco	70.984	1.48e-96	276			Plate 13_1	G5
		rnfC	PA14_18920	i6A, io6A, ms2i6A, ms2io6A			RsxC_Eco	50.545	3.14e-143	436			Plate 12_4	B12
		rnfD	PA14_18910	i6A, io6A, ms2i6A, ms2io6A			RsxD_Eco	48.295	1.63e-97	290			Plate 4_2	G11
		rnfG	PA14_18900	i6A, io6A, ms2i6A, ms2io6A			RsxG_Eco	48.168	4.78e-50	159			Plate 13_2	A7
	GSH biosynthesis	gshB	PA14_05310	i6A, io6A, ms2i6A, ms2io6A, s2C								https://www.degruyter.com/document/doi/10.1515/hsz-2020-0237/html	Plate ExMr_2	G12
		gshB	PA14_05310	i6A, io6A, ms2i6A, ms2io6A, s2C								https://www.degruyter.com/document/doi/10.1515/hsz-2020-0237/html	Plate 10_3	E9
		gshA	PA14_68730	i6A, io6A, ms2i6A, ms2io6A, s2C								https://www.degruyter.com/document/doi/10.1515/hsz-2020-0237/html	Plate 10_3	C2
	Glutaredoxin	grxD	PA14_18650	i6A, io6A, ms2i6A, ms2io6A, s2C			GrxD_Eco	74.49	1.05e-54	164		https://www.ncbi.nlm.nih.gov/pmc/articles/PMC8593673/#B13	Plate 13_2	D6
Denitrification pathway	periplasmic nitrate reductase NapAB	napE	PA14_49210	None									Plate 5_3	D5
		napB	PA14_49260	None									Plate 5_4	H7
		napA	PA14_49250	None									Plate 6_3	G8
		napA	PA14_49250	None									Plate 7_3	F12
	inner membrane-bound nitrate reductase NarGHI	narG	PA14_13780	None									Plate 1_1	C10
		narH	PA14_13800	None									Plate 10_4	A11
		narH	PA14_13800	None									Plate 3_3	F1
		narI	PA14_13830	None									Plate 9_4	C9
		narJ	PA14_13810	None									Plate 1_4	E3
		narK1	PA14_13750	None									Plate 2_1	B5
		narK2	PA14_13770	None									Plate 11_1	F2
		narX	PA14_13740	None									Plate 10_3	B1
	Nitrite reductase	nirN	PA14_06650	i6A and io6A downregulated (0.6 to 0.7)									Plate 2_1	A9
		nirE	PA14_06660	i6A and io6A downregulated (0.5 to 0.6), ms2i6A slight increase (1.2)									Plate 4_1	A12
		nirJ	PA14_06670	None									Plate 1_3	B10
		nirH	PA14_06680	None									Plate 5_1	D9
		nirG	PA14_06690	None									Plate 7_2	G1
		nirL	PA14_06700	i6A and io6A downregulated (0.6 to 0.7)									Plate 6_3	A6
		nirF	PA14_06720	None									Plate 1_3	C11
		nirS	PA14_06750	i6A and io6A downregulated (0.5 to 0.6), ms2i6A slight increase (1.2)									Plate 11_2	C9
		nirS	PA14_06750	i6A and io6A downregulated (0.5 to 0.6), ms2i6A slight increase (1.2)									Plate ExMr_3	A3
	Nitric oxide reductase	norB	PA14_06830	i6A, io6A and oQ increased; ms2i6A, ms2io6A and Q decreased			NorB_Pseudomonas_aeruginosa	99.571	0	920	Fe–S clusters are also vulnerable to damage by nitric oxide (NO)	https://www.sciencedirect.com/science/article/pii/S0167488914004169	Plate 2_1	H3
		norB	PA14_06830	None	wrong mutant, PA14_41440		NorB_Pseudomonas_aeruginosa	99.571	0	920	Fe–S clusters are also vulnerable to damage by nitric oxide (NO)	https://www.sciencedirect.com/science/article/pii/S0167488914004169	Plate 2_4	C12
		norD	PA14_06840	i6A, io6A and oQ increased; ms2i6A, ms2io6A and Q decreased			NorD_Pseudomonas_aeruginosa	99.51	0	1197	Fe–S clusters are also vulnerable to damage by nitric oxide (NO)	https://www.sciencedirect.com/science/article/pii/S0167488914004169	Plate 14_1	D4
	nitrous oxide reductase	nosZ	PA14_20200	None									Plate 11_2	A9
		nosZ	PA14_20200	None									Plate 12_3	C3
		nosY	PA14_20170	None									Plate 13_3	H7
		nosL	PA14_20150	None									Plate 5_2	C8
		nosF	PA14_20180	None									Plate 7_1	E6
		nosD	PA14_20190	None									Plate 9_1	D7
		nosR	PA14_20230	listed in the library, while the well is empty and no cells grow									Plate 12_3	G7
	regulatory protein	nirQ	PA14_06770	i6A, io6A and oQ increased; ms2i6A and ms2io6A decreased	confirmed		NirQ_Pseudomonas_aeruginosa	99.231	0	523	NirQ is proposed to regulate the activity of NIR and NOR	https://link.springer.com/chapter/10.1007/978-94-017-9555-5_5	Plate 12_4	G10
		nirQ	PA14_06770	i6A, io6A and oQ increased; ms2i6A and ms2io6A decreased	confirmed		NirQ_Pseudomonas_aeruginosa	99.231	0	523	NirQ is proposed to regulate the activity of NIR and NOR	https://link.springer.com/chapter/10.1007/978-94-017-9555-5_5	Plate 1_1	E6
	nitric oxide reductase transcriptional regulator NorR	norR	PA14_29620	None							anaerobic nitric oxide reductase transcriptional regulator, Not required for induction of the aerobic NO-detoxifying enzyme NO dioxygenase.	https://www.ncbi.nlm.nih.gov/pmc/articles/PMC135257/	Plate 1_2	E8
		norR	PA14_29620	None							anaerobic nitric oxide reductase transcriptional regulator, Not required for induction of the aerobic NO-detoxifying enzyme NO dioxygenase.	https://www.ncbi.nlm.nih.gov/pmc/articles/PMC135257/	Plate 10_4	G2
	transcriptional regulator sensing low-oxygen condition	anr	PA14_44490	None									Plate 2_4	D9
	transcriptional regulator sensing NO	dnr	PA14_06870	None									Plate 6_1	E7
SAM-dependent methylation	S-adenosylhomocysteine hydrolase	sahH	PA14_05620	None	wrong mutant, PA14_20560	same as 1st round	SahH_Mycobacterium_tuberculosis	48.919	4.37e-148	429			Plate 13_3	E2
		sahH	PA14_05620	Q, ms2i6A, cmo5U, mnm5s2U, Um, Cm, m3U, m5U, preQ1, mcmo5U	confirmed	same as 1st round	SahH_Mycobacterium_tuberculosis	48.919	4.37e-148	429			Plate 14_2	B11
	mnm5s2U biosynthesis	mnmC	PA14_19400	cmnm5s2U, nm5s2U, mnm5s2U			MnmCD_Eco	40.78	4.6e-141	424			Plate 15_3	G6
		mnmC	PA14_19400	cmnm5s2U, nm5s2U, mnm5s2U			MnmCD_Eco	40.78	4.6e-141	424			Plate 4_4	H3
		mnmE	PA14_73400	s2U, mnm5s2U			MnmE_Eco	67.257	0	596			Plate 8_3	A3
		mnmE	PA14_73400	s2U, mnm5s2U			MnmE_Eco	67.257	0	596			Plate 14_3	B5
		mnmG	PA14_73370	s2U, mnm5s2U			MnmG_Eco	70.335	0	904			Plate 6_2	G12
		mnmG	PA14_73370	s2U, mnm5s2U			MnmG_Eco	70.335	0	904			Plate 11_2	C8
	m6A biosynthesis	rlmF	PA14_14340	m6A	confirmed	same as 1st round	RlmF_Eco	56.146	1.46e-115	334	23S rRNA (adenine(1618)-N(6))-methyltransferase RlmF [Enterobacterales]		Plate 5_4	F1
		rlmJ	PA14_66340	None in tRNA modification level, 50% m6A reduction in rRNA	confirmed	same as 1st round	RlmJ_Eco	41.577	5.13e-81	243	23S rRNA (adenine(2030)-N(6))-methyltransferase [Enterobacteriaceae]		Plate 1_3	C6
		rlmJ	PA14_66340	No effect in both tRNA and rRNA	wrong mutnat, PA14_59200		RlmJ_Eco	41.577	5.13e-81	243	23S rRNA (adenine(2030)-N(6))-methyltransferase [Enterobacteriaceae]		Plate 14_4	B6
	m62A biosynthesis	ksgA	PA14_07730	m62A	confirmed	same as 1st round	RsmA_Eco	53.64	2.91e-93	273	16S rRNA (adenine(1518)-N(6)/adenine(1519)-N(6))-dimethyltransferase RsmA [Enterobacteriaceae]		Plate 6_2	C8
	m2A biosynthesis	rlmN	PA14_14830	m2A	confirmed	same as 1st round	RlmN_Eco	60.497	1.1e-159	451	bifunctional tRNA (adenosine(37)-C2)-methyltransferase TrmG/ribosomal RNA large subunit methyltransferase RlmN, 100% m2A on rRNA, 80% m2A on tRNA		Plate 3_1	C7
			PA14_40730	m2A	confirmed	same as 1st round					tRNA (adenosine(37)-C2)-methyltransferase TrmG, 20% m2A on tRNA		Plate ExMr_1	E12
	m1G biosynthesis	trmD	PA14_15990	None on m1G	wrong mutant, integenic region	same as 1st round	TrmD_Eco	65.975	3.01e-121	343	tRNA (guanosine(37)-N1)-methyltransferase TrmD [Enterobacteriaceae]		Plate 10_4	G5
	m7G biosynthesis	trmB	PA14_05000	m7G			TrmB_Eco	59.91	3.26e-97	281	tRNA (guanosine(46)-N7)-methyltransferase TrmB [Enterobacteriaceae]		Plate 14_2	D7
		thiG	PA14_04980	m7G							thiazole synthase, gene neighbour of trmB		Plate 13_3	H3
	m6t6A biosynthesis	trmO	PA14_20260	m6t6A			TrmO_Eco	48.357	2.61e-61	189	tRNA (N6-threonylcarbamoyladenosine(37)-N6)-methyltransferase TrmO [Enterobacteriaceae]		Plate PAPho	B1
	m5C biosynthesis	trmA	PA14_62450	m5C			TrmA_Eco	50.824	1.07e-123	358	tRNA (uridine(54)-C5)-methyltransferase TrmA [Enterobacteriaceae]		Plate 1_4	D5
	Cm/Um biosynthesis	trmJ	PA14_14690	Cm,Um	wrong mutant, integenic region	same as 1st round	TrmJ_Eco	53.012	1.23e-89	263	tRNA (cytosine(32)/uridine(32)-2'-O)-methyltransferase TrmJ [Escherichia coli]		Plate 10_4	C10
		trmJ	PA14_14690	Cm,Um	confirmed	same as 1st round	TrmJ_Eco	53.012	1.23e-89	263	tRNA (cytosine(32)/uridine(32)-2'-O)-methyltransferase TrmJ [Escherichia coli]		Plate 15_3	F3
		trmJ	PA14_14690	Cm,Um	wrong mutant, PA14_62540	same as 1st round	TrmJ_Eco	53.012	1.23e-89	263	tRNA (cytosine(32)/uridine(32)-2'-O)-methyltransferase TrmJ [Escherichia coli]		Plate 14_3	D10
	Gm biosynthesis		PA14_68100	Gm, Cm	confrimed	same as 1st round							Plate 14_1	H10
			PA14_68110	Gm, Cm	confrimed	same as 1st round							Plate 15_3	A7
		rlmB	PA14_65190	Gm in rRNA not in tRNA	confrimed	same as 1st round							Plate 5_4	B1
	mcmo5U biosynthesis	yegQ	PA14_71820	ho5U,cmo5U,mcmo5U							tRNA 5-hydroxyuridine modification protein YegQ [Enterobacteriaceae]	https://www.nature.com/articles/s41467-019-10750-8	Plate 4_1	D11
		yegQ	PA14_71820	ho5U,cmo5U,mcmo5U							tRNA 5-hydroxyuridine modification protein YegQ [Enterobacteriaceae]	https://www.nature.com/articles/s41467-019-10750-8	Plate 6_2	B2
		cmoA	PA14_54260	ho5U,cmo5U,mcmo5U			CmoA_Eco	53.878	8.17e-95	276	carboxy-S-adenosyl-L-methionine synthase CmoA [Enterobacteriaceae]		Plate 10_1	C1
		cmoB	PA14_54270	ho5U,cmo5U,mcmo5U			CmoB_Eco	54.777	5.6e-118	340	tRNA 5-methoxyuridine(34)/uridine 5-oxyacetic acid(34) synthase CmoB [Enterobacteriaceae]		Plate 1_2	D3
		cmoM	PA14_63310	None	wrong mutant, PA14_29570	same as 1st round	CmoM_Eco	39.062	4.07e-55	175			Plate 13_4	A7
	Shikimate pathway	aroB	PA14_66600	ho5U,mo5U	confirmed (transposon insertion at the end of gene)	same as 1st round	AroB_Eco	58.807	1.92e-142	406	transponson insertion happens at the end of gene, gene function is not totally disrupted		Plate 10_3	B2
		aroB	PA14_66600	ho5U,cmo5U,mo5U,mcmo5U	confirmed	same as 1st round	AroB_Eco	58.807	1.92e-142	406			Plate 15_2	B6
		aroC	PA14_42760	ho5U,cmo5U,mo5U,mcmo5U	confirmed	same as 1st round	AroC_Eco	71.866	0	509			Plate 14_3	D1
		aroC	PA14_42760	None	wrong mutant, PA14_11970	same as 1st round	AroC_Eco	71.866	0	509			Plate 6_3	C10
		aroF-1	PA14_41920	None			AroF_Eco	57.143	2.05e-147	418	both aroG and aroF have activity as DAHP synthatase; PA14_25980 is annoted as aroF-2, the mutant is not in the library	Characterization of a new feedback-resistant 3-deoxy-D-arabino-heptulosonate 7-phosphate synthase AroF of Escherichia coli.	Plate 3_1	E5
		aroG	PA14_27330	mo5U	confirmed	same as 1st round					both aroG and aroF have activity as DAHP synthatase; PA14_25980 is annoted as aroF-2, the mutant is not in the library	Characterization of a new feedback-resistant 3-deoxy-D-arabino-heptulosonate 7-phosphate synthase AroF of Escherichia coli.	Plate 11_1	E6
		aroG	PA14_27330	mo5U	confirmed	same as 1st round					both aroG and aroF have activity as DAHP synthatase; PA14_25980 is annoted as aroF-2, the mutant is not in the library	Characterization of a new feedback-resistant 3-deoxy-D-arabino-heptulosonate 7-phosphate synthase AroF of Escherichia coli.	Plate 8_2	C10
		aroP1	PA14_25270	None			Sam3_Saccharomyces_cerevisiae	32.995	2.21e-57	197	AroP is a histine transporter	https://www.ncbi.nlm.nih.gov/pmc/articles/PMC3837950/	Plate 3_2	F2
		aroP1	PA14_25270	None			Sam3_Saccharomyces_cerevisiae	32.995	2.21e-57	197	AroP is a histine transporter	https://www.ncbi.nlm.nih.gov/pmc/articles/PMC3837950/	Plate 14_4	E12
		aroP1	PA14_25270	None			Sam3_Saccharomyces_cerevisiae	32.995	2.21e-57	197	AroP is a histine transporter	https://www.ncbi.nlm.nih.gov/pmc/articles/PMC3837950/	Plate 13_2	H1
		aroP2	PA14_53050	None			Sam3_Saccharomyces_cerevisiae	28.954	3.52e-48	172	AroP is a histine transporter	https://www.ncbi.nlm.nih.gov/pmc/articles/PMC3837950/	Plate 9_4	B10
		aroA	PA14_23310	None	wrong mutant, PA14_23290	same as 1st round	AroA_Eco	29.977	7.06e-38	143			Plate 13_2	F1
		pheA	PA14_23280	ho5U,mo5U	confirmed	same as 1st round	PheA_Eco	30.412	3.26e-52	175	bifunctional chorismate mutase/prephenate dehydratase [Enterobacteriaceae]		Plate 8_2	D1
	Queosine biosynthesis	folE1	PA14_19630	None			FolE_Eco	40.212	2.27e-37	126	only the deletion of folE2 led to a decrease in Q levels, suggesting that folE2 plays a more pivotal role in this reaction	https://www.ncbi.nlm.nih.gov/pmc/articles/PMC6256028/	Plate 3_3	H2
		folE2	PA14_42850	Q			FolE_Eco	37.433	1.65e-35	121	only the deletion of folE2 led to a decrease in Q levels, suggesting that folE2 plays a more pivotal role in this reaction	https://www.ncbi.nlm.nih.gov/pmc/articles/PMC6256028/	Plate 13_2	F11
		tgt	PA14_14600	Q			TGT_Eco	70.321	0	560			Plate 7_4	B3
		tgt	PA14_14600	Q			TGT_Eco	70.321	0	560			Plate 6_2	C5
		queA	PA14_14590	preQ1, Q			QueA_Eco	70.605	4.24e-171	478			Plate 14_2	B3
		queC	PA14_51670	Q			QueC_Eco	38.393	2.62e-44	145			Plate 5_2	E9
		queF	PA14_27850	Q			QueF_Eco	52.985	1.61e-98	288			Plate 8_4	H3
		queG	PA14_65400	oQ, Q			QueG_Eco	61.032	9.22e-158	445			Plate 12_1	H10
		yajC	PA14_14610	Q							yajC is the gene neighbor of tgt		Plate 14_3	C3
	cobalamin biosynthesis	cobM	PA14_25920	oQ								https://www.ncbi.nlm.nih.gov/pmc/articles/PMC8889760/	Plate 6_4	F3
		cobN	PA14_25970	oQ								https://www.ncbi.nlm.nih.gov/pmc/articles/PMC8889760/	Plate 1_3	B5
		cobK	PA14_26460	oQ								https://www.ncbi.nlm.nih.gov/pmc/articles/PMC8889760/	Plate 4_1	C11
		cobH	PA14_26500	oQ								https://www.ncbi.nlm.nih.gov/pmc/articles/PMC8889760/	Plate 6_4	H9
		cobI	PA14_26510	oQ								https://www.ncbi.nlm.nih.gov/pmc/articles/PMC8889760/	Plate 3_2	E8
		cobJ	PA14_26530	oQ								https://www.ncbi.nlm.nih.gov/pmc/articles/PMC8889760/	Plate 10_1	G8
		cobT	PA14_47670	None???	https://microbialcellfactories.biomedcentral.com/articles/10.1186/s12934-015-0363-9							https://www.ncbi.nlm.nih.gov/pmc/articles/PMC8889760/	Plate 6_1	B10
		cobD	PA14_47730	oQ								https://www.ncbi.nlm.nih.gov/pmc/articles/PMC8889760/	Plate 13_2	B9
		cobD	PA14_47730	oQ								https://www.ncbi.nlm.nih.gov/pmc/articles/PMC8889760/	Plate 6_3	F10
		cobB	PA14_47760	oQ								https://www.ncbi.nlm.nih.gov/pmc/articles/PMC8889760/	Plate 4_4	D5
		cysG	PA14_30340	oQ							both CysG and CobA are capable of converting Uroporphyrinogen III to Precorrin-2, the knockout of cysG (PA14_30340) affected the equilibrium of oQ and Q. This suggests that CobA cannot fully compensate for the loss of CysG.		Plate 4_1	D1
	cobalamin transport	btuB	PA14_47800	oQ, Q	confirmed	same as another copy					cobalamin is available in LB medium, so the rfold change of Q level in two copies cultured in different days is different in 1st round analysis		Plate 6_4	A7
		btuB	PA14_47800	oQ, Q	confirmed	same as another copy					cobalamin is available in LB medium, so the rfold change of Q level in two copies cultured in different days is different in 1st round analysis		Plate 12_3	E7
		tonB	PA14_72970	oQ, Q							BtuB is TonB-dependent transporters	https://www.science.org/doi/10.1126/science.1127694	Plate 5_3	G5
	ms2i6A biosynthesis	miaA	PA14_65320	i6A, io6A, ms2i6A, ms2io6A			MiaA_Eco	65.894	1.18e-129	370			Plate 5_2	B5
		miaA	PA14_65320	i6A, io6A, ms2i6A, ms2io6A			MiaA_Eco	65.894	1.18e-129	370			Plate 12_1	E4
		miaB	PA14_12350	i6A, io6A, ms2i6A, ms2io6A			MiaB_Eco	68.027	0	638			Plate 14_2	A11
		miaB	PA14_12350	i6A, io6A, ms2i6A, ms2io6A			MiaB_Eco	68.027	0	638			Plate 5_1	D5
		miaE	PA14_41430	i6A, io6A, ms2i6A, ms2io6A			MiaE_Salmonella_typhimurium	39.919	3.91e-50	161			Plate 5_3	A9
		uspE	PA14_41440	i6A, io6A, ms2i6A, ms2io6A							uspE is the gene neighbor of miaE, and they share the same promoter		Plate 12_1	G1
new annotation	acp3U	yfiP	PA14_17650	acp3U	confirmed	same as 1st round							Plate 10_1	C7
		Total 160 mutants, 125 genes
