## Supplementary Table 8 for "tRNA modification profiling reveals epitranscriptome regulatory networks in *Pseudomonas aeruginosa*"

### Sheet: Sheet1
Supplementary Table 8. Protein IDs used in this study.
Database	protein name	ID
BV-BRC	40730_PA14	fig|208963.12.peg.3333
BV-BRC	40730_R.bac	fig|552398.3.peg.90
BV-BRC	40730_C.bol	fig|411902.9.peg.2991
BV-BRC	40730_T.suc	fig|869209.3.peg.2031
BV-BRC	RlmN_T.suc	fig|869209.3.peg.1437
BV-BRC	RlmN_E.coli	fig|511145.12.peg.2616
BV-BRC	RlmN_C.bol	fig|411902.9.peg.3933
BV-BRC	RlmN_R.bac	fig|552398.3.peg.1023
BV-BRC	RlmN_PA14	fig|208963.12.peg.1201
BV-BRC	PA14_68100-like	fig|208964.12.peg.5404
BV-BRC	PA14_68100-like	fig|1136163.9.peg.1501
BV-BRC	PA14_68100-like	fig|1117315.3.peg.3275
BV-BRC	PA14_68100-like	fig|392500.6.peg.3253
BV-BRC	PA14_68100-like	fig|1195763.3.peg.492
BV-BRC	PA14_68100-like	fig|1122197.3.peg.2443
BV-BRC	PA14_68100-like	fig|649.3.peg.130
BV-BRC	PA14_68100-like	fig|1121940.3.peg.1133
BV-BRC	PA14_68100-like	fig|1123053.3.peg.2670
BV-BRC	PA14_68100-like	fig|1121878.3.peg.1364
BV-BRC	PA14_68100-like	fig|1234381.3.peg.2870
BV-BRC	TrmH-like	fig|391591.24.peg.2071
BV-BRC	TrmH-like	fig|1117315.3.peg.3099
BV-BRC	TrmH-like	fig|392500.6.peg.4718
BV-BRC	TrmH-like	fig|1195763.3.peg.1056
BV-BRC	TrmH-like	fig|1122197.3.peg.643
BV-BRC	TrmH-like	fig|649.3.peg.1757
BV-BRC	TrmH-like	fig|1348657.5.peg.3619
BV-BRC	TrmH-like	fig|862908.3.peg.2626
BV-BRC	TrmH-like	fig|673.5.peg.1116
BV-BRC	TrmH-like	fig|550540.3.peg.112
BV-BRC	TrmH-like	fig|1278073.3.peg.1556
BV-BRC	TrmH-like	fig|283166.5.peg.11
BV-BRC	TrmH-like	fig|445970.5.peg.663
BV-BRC	TrmH-like	fig|1118061.3.peg.1393
BV-BRC	TrmH-like	fig|1224163.3.peg.1281
BV-BRC	TrmH-like	fig|755178.3.peg.384
BV-BRC	TrmH-like	fig|1121380.3.peg.688
BV-BRC	TrmH-like	fig|1121456.3.peg.597
BV-BRC	TrmH-like	fig|1440774.4.peg.4469
BV-BRC	TrmH-like	fig|1128399.3.peg.3091
BV-BRC	TrmH-like	fig|68178.3.peg.5483
BV-BRC	TrmH-like	fig|349967.4.peg.2353
BV-BRC	TrmH-like	fig|1120950.3.peg.6351
Uniprot	Escherichia coli	P75782
Uniprot	Vibrio cholerae	A5F7R5
Uniprot	Psychrobacter cryohalolentis	Q1QEW1
Uniprot	PA14_14340	Q02RZ9
Uniprot	Pectobacterium atrosepticum	Q6D958
Uniprot	Aliivibrio fischeri	B5EVS5
Uniprot	Yersinia pseudotuberculosis	B2K7Y6
Uniprot	Shewanella denitrificans	Q12T32
Uniprot	Azotobacter vinelandii	C1DPF6
Uniprot	Bacteroides fragilis	Q5LBA7
Uniprot	RlmB_E. coli	P63177
Uniprot	RlmB_P. aeruginosa PAO1	Q9HUM8
Uniprot	RlmB_Shewanella oneidensis	Q8EAG8
NCBI	Escherichia coli	WP_153671283.1
Uniprot	Pseudomonas putida	Q88R55
Uniprot	Stutzerimonas stutzeri	A4VG66
Uniprot	Photobacterium lipolyticum	A0A2T3N4J7
Uniprot	Shewanella sediminis	A8FTE7
